# Chromosome-scale reference genomes for two walnuts: *Juglans ailantifolia* and *Juglans cinerea* implicate gene presence and absence in fungal defense divergence

**DOI:** 10.64898/2026.07.29.740795

**Authors:** Cynthia N. Webster, Karl C. Fetter, Anthony He, Cristopher R. Guzman-Torres, Carolina F. Jara, Keertana Chagari, Amanda Mueller, Stefan Wnuk, Harshita Akella, Emily Strickland, Emily Trybulec, David Baukus, Laurel Humphrey, Owen McEwing, Vidya Vuruputoor, Michelle L. Neitzey, Nicole Pauloski, Aziz Ebrahimi, Emry Brannan, Martin Williams, Sean Hoban, Anna O. Conrad, James Warren, Carolyn C. Pike, Rachel J. O’Neill, Jill L. Wegrzyn

## Abstract

Butternut (*Juglans cinerea*) is a North American hardwood in rapid decline, driven largely by butternut canker disease (BCD). Within the genus, *Juglans ailantifolia* (Japanese walnut) is comparatively resistant and hybridizes readily with *J. cinerea*, yet the genomic basis of the difference is unresolved. The first chromosome-scale reference genome for *J. ailantifolia* is presented here, together with a second *J. cinerea* accession from the species’ primary range, with independent scaffolding and uniform annotation throughout. Gene family evolution was assessed across twelve Juglandaceae genomes, and a four accession pangenome contrasted the BCD resistant section Cardiocaryon (*J. ailantifolia*, *J. mandshurica*) with the BCD susceptible section Trachycaryon (*J. cinerea*, Iowa and New Brunswick accessions). Across sections separated by approximately 30 My, most defense gene families differ in presence and absence rather than copy number; five surface receptor and protease families are overrepresented in the lineage specific complement of both sections, indicating rapid bidirectional turnover. Five families differ between sections in copy number while remaining stable between the conspecific accessions, all favoring the susceptible section. The smaller set includes chitinases and NB-LRR receptors biased toward the resistant section, and dehydrins, pectin-modifying enzymes, pathogenesis-related proteins and the CBF regulon toward the susceptible one. The largest copy number difference separates the two conspecific accessions at a senescence associated cysteine protease. The northern New Brunswick accession also retains lower heterozygosity, a distinct demographic trajectory, and unique gene content enriched for calcium transport, salt stress regulation and raffinose family oligosaccharide biosynthesis, consistent with freezing tolerance.

**Significance Statement:** *Juglans cinerea* (butternut), a threatened North American walnut tree, is being lost to butternut canker disease, while *Juglans ailantifolia* (Japanese walnut) is resistant to the fungal pathogen. Chromosome-scale genomes and a pangenome place defense differences between resistant and susceptible lineages primarily in gene presence and absence. The pangenome and demographic modeling distinguish the northern *J. cinerea* accession by unique gene content consistent with cold tolerance and a distinct population history.
