## Supplementary material for "Chromosome-scale reference genomes for two walnuts: *Juglans ailantifolia* and *Juglans cinerea* implicate gene presence and absence in fungal defense divergence": Table S1

Table S1: RNA libraries used to generate structural annotations.
				Juglans cinerea (N.B.)	Juglans cinerea (Iowa)	Juglans ailantifolia	Juglans mandshurica (v3)
SRA Accession	Species	Number of Reads	Tissue	HISAT2 Mapping Rate (%)
SRR14692620	Juglans mandshurica	30,028,367	exocarp	85.22	82.94	91.32	x
SRR14792884	Juglans mandshurica	27,001,257	embryos	87.76	87.37	86.54	x
SRR18063676	Juglans mandshurica	24,236,357	flower	89.93	88.75	93.37	x
SRR18352962	Juglans mandshurica	20,338,113	leaf	88.5	87.97	91.15	x
SRR18352965	Juglans mandshurica	22,396,039	fruit pericarp	85.11	84.44	88.19	x
SRR6134194	Juglans cinerea	21,205,040	leaf	87.95	86.85	84.34	x
SRR6134195	Juglans cinerea	21,494,005	leaf	87.24	86.55	84.99	x
SRR14692617	Juglans mandshurica	30,377,793	exocarp	84.62	84.13	90.44	x
SRR14692623	Juglans mandshurica	32,581,039	exocarp	84.96	82.03	91.02	x
SRR14792878	Juglans mandshurica	34,054,339	embryos	84.85	83.55	88.29	x
SRR14692617	Juglans mandshurica	30,377,793	exocarp	84.62	84.13	90.44	93.51
SRR14692618	Juglans mandshurica	31,903,070	exocarp	x	x	x	94.17
SRR14692619	Juglans mandshurica	31,237,520	exocarp	x	x	x	94.09
SRR14692620	Juglans mandshurica	30,028,367	exocarp	x	x	x	94.17
SRR14692621	Juglans mandshurica	42,699,719	exocarp	x	x	x	93.7
SRR14692622	Juglans mandshurica	31,693,948	exocarp	x	x	x	94.17
SRR14692623	Juglans mandshurica	32,581,039	exocarp	84.96	82.03	91.02	94.03
SRR14692624	Juglans mandshurica	32,869,346	exocarp	x	x	x	94.68
SRR14692625	Juglans mandshurica	27,089,231	exocarp	x	x	x	94.02
SRR14692626	Juglans mandshurica	24,421,161	exocarp	x	x	x	93.87
SRR14692627	Juglans mandshurica	31,411,220	exocarp	x	x	x	94.38
SRR14692628	Juglans mandshurica	23,483,289	exocarp	x	x	x	95
SRR14792878	Juglans mandshurica	34,054,339	embryos	x	x	x	94.09
SRR14792879	Juglans mandshurica	37,790,800	embryos	x	x	x	94.55
SRR14792880	Juglans mandshurica	32,593,239	embryos	x	x	x	94.68
SRR14792881	Juglans mandshurica	36,040,800	embryos	x	x	x	94.8
SRR14792882	Juglans mandshurica	28,692,296	embryos	x	x	x	94.24
SRR14792883	Juglans mandshurica	33,192,675	embryos	x	x	x	94.45
SRR14792884	Juglans mandshurica	27,001,257	embryos	x	x	x	94.33
SRR14792885	Juglans mandshurica	25,835,978	embryos	x	x	x	94.6
SRR14792886	Juglans mandshurica	41,456,680	embryos	x	x	x	94.38
SRR14792887	Juglans mandshurica	47,238,509	embryos	x	x	x	94.13
SRR14792888	Juglans mandshurica	31,450,417	embryos	x	x	x	94.85
SRR14792889	Juglans mandshurica	23,821,359	embryos	x	x	x	94.71
SRR18063659	Juglans mandshurica	28,978,304	Female flower S1-1	x	x	x	96.16
SRR18063660	Juglans mandshurica	31,254,883	Male flower S3-3	x	x	x	96.17
SRR18063661	Juglans mandshurica	31,285,726	Male flower S3-2	x	x	x	96
SRR18063662	Juglans mandshurica	26,650,988	Male flower S3-1	x	x	x	96.13
SRR18063663	Juglans mandshurica	27,184,879	Male flower S2-3	x	x	x	95.7
SRR18063664	Juglans mandshurica	25,665,102	Male flower S2-2	x	x	x	96.01
SRR18063665	Juglans mandshurica	26,683,403	Male flower S2-1	x	x	x	95.98
SRR18063666	Juglans mandshurica	25,705,174	Male flower S1-3	x	x	x	95.91
SRR18063667	Juglans mandshurica	26,398,531	Female flower S3-3	x	x	x	96.32
SRR18063668	Juglans mandshurica	28,002,594	Female flower S3-2	x	x	x	96.35
SRR18063669	Juglans mandshurica	26,423,968	Female flower S3-1	x	x	x	96.03
SRR18063670	Juglans mandshurica	28,097,006	Female flower S2-3	x	x	x	96.29
SRR18063671	Juglans mandshurica	27,017,510	Female flower S2-2	x	x	x	96.2
SRR18063672	Juglans mandshurica	25,465,548	Female flower S2-1	x	x	x	96.48
SRR18063673	Juglans mandshurica	28,211,030	Female flower S1-3	x	x	x	95.8
SRR18063674	Juglans mandshurica	27,110,253	Female flower S1-2	x	x	x	96.16
SRR18063675	Juglans mandshurica	26,819,174	Male flower S1-2	x	x	x	95.64
SRR18063676	Juglans mandshurica	24,236,357	Male flower S1-1	x	x	x	95.62
SRR18352960	Juglans mandshurica	22,640,778	leaf	x	x	x	92.29
SRR18352961	Juglans mandshurica	19,682,466	leaf	x	x	x	93.22
SRR18352962	Juglans mandshurica	20,338,113	leaf	x	x	x	93.8
SRR18352963	Juglans mandshurica	22,356,779	leaf	x	x	x	96.01
SRR18352964	Juglans mandshurica	21,333,933	leaf	x	x	x	95.7
SRR18352965	Juglans mandshurica	22,396,039	leaf	x	x	x	95.83
SRR2537331	Juglans mandshurica	50,409,752	leaf, bud, female flower, and male flowers	x	x	x	96.97
SRR18352960	Juglans mandshurica	22,640,778	leaf	x	x	x	92.29
SRR18352961	Juglans mandshurica	19,682,466	leaf	x	x	x	93.22
SRR18352962	Juglans mandshurica	20,338,113	leaf	x	x	x	93.8
SRR18352963	Juglans mandshurica	22,356,779	leaf	x	x	x	96.01
SRR18352964	Juglans mandshurica	21,333,933	leaf	x	x	x	95.7
SRR18352965	Juglans mandshurica	22,396,039	leaf	x	x	x	95.83
SRR2537331	Juglans mandshurica	50,409,752	leaf, bud, female flower, and male flowers	x	x	x	96.97
