## Supplementary material for "Chromosome-scale reference genomes for two walnuts: *Juglans ailantifolia* and *Juglans cinerea* implicate gene presence and absence in fungal defense divergence": Table S2

Table S2: Public datasets downloaded for comparative analyses with genomes generated from this study.
	Pterocarya strobilacea	Pterocarya stenoptera	Juglans regia	Juglans nigra	Juglans microcarpa × regia	Juglans mandshurica	Juglans hindsii	Juglans cinerea (N.B.)	Juglans cinerea (Iowa)	Juglans ailantifolia	Cyclocarya paliurus	Carya illinoinensis	Annamocarya roxburghiana	Morella rubra
Reference								This study	This study	This study
Accession	GCA_036559025.1	GCA_003123785.1	GCF_001411555.2	GCA_002916485.2	GCF_004785595.1	GWHBEUN00000000	GCA_003123825.1				GCA_029856935.1	GCF_018687715.1		GCA_003952965.2
Link	http://cmb.bnu.edu.cn/juglans/downloads/Pstr_hic_v3.fa.gz	https://ftp.ncbi.nlm.nih.gov/genomes/all/GCA/003/123/785/GCA_003123785.1_ASM312378v1/GCA_003123785.1_ASM312378v1_genomic.fna.gz	https://ftp.ncbi.nlm.nih.gov/genomes/all/GCF/001/411/555/GCF_001411555.2_Walnut_2.0/GCF_001411555.2_Walnut_2.0_genomic.fna.gz	https://ftp.ncbi.nlm.nih.gov/genomes/all/GCA/002/916/485/GCA_002916485.2_ASM291648v2/GCA_002916485.2_ASM291648v2_genomic.fna.gz	https://ftp.ncbi.nlm.nih.gov/genomes/all/GCF/004/785/595/GCF_004785595.1_Jm3101_v1.0/GCF_004785595.1_Jm3101_v1.0_genomic.fna.gz	https://download.cncb.ac.cn/gwh/Plants/Juglans_mandshurica_Genome_assembly_of_Juglans_mandshurica_GWHBEUN00000000/GWHBEUN00000000.genome.fasta.gz	https://ftp.ncbi.nlm.nih.gov/genomes/all/GCA/003/123/825/GCA_003123825.1_ASM312382v1/GCA_003123825.1_ASM312382v1_genomic.fna.gz				https://ngdc.cncb.ac.cn/gwh/Assembly/26380/show	https://ftp.ncbi.nlm.nih.gov/genomes/all/GCF/018/687/715/GCF_018687715.1_C.illinoinensisPawnee_v1/GCF_018687715.1_C.illinoinensisPawnee_v1_genomic.fna.gz	http://cmb.bnu.edu.cn/juglans/downloads/Arox.fa.gz	https://ftp.ncbi.nlm.nih.gov/genomes/all/GCA/003/952/965/GCA_003952965.2_Mru_ZJU_2/GCA_003952965.2_Mru_ZJU_2_genomic.fna.gz
Level	Chromosome	Scaffold	Chromosome	Chromosome	Chromosome	Chromosome	Scaffold	Chromosome	Chromosome	Chromosome	Chromosome	Chromosome	Chromosome	Chromsome
Version	3		2	2	1	2	1	2	1	1	1	1	1	2
ANALYSIS
Gene Family	✓	✓	✓	✓	✓	✓	✓	✓		✓	✓	✓	✓
Pangenome						✓		✓	✓	✓
Methylation								✓	✓	✓
Repeats			✓	✓		✓		✓	✓	✓
Coalescent								✓	✓	✓
WGD			✓			✓		✓	✓	✓				✓
GENOME
BUSCO (Dataset: Embryophyta_odb12)
Complete (Single & Duplicated)	98.90%	97.40%	99.50%	99.70%	99.40%	99.60%	97.90%	99.50%	98.80%	97.90%	94.50%	99.50%	99.10%	85.40%
Single	86.60%	80.80%	84.70%	85.80%	85.80%	85.70%	83.20%	84.00%	84.00%	83.70%	81.30%	86.40%	86.60%	76.30%
Duplicated	12.30%	16.60%	14.80%	13.90%	13.60%	13.90%	14.70%	15.50%	14.80%	14.20%	13.20%	13.10%	12.50%	9.10%
Fragmented	0.10%	0.30%	0.20%	0.00%	0.00%	0.20%	1.70%	0.10%	0.10%	0.40%	0.50%	0.00%	0.10%	2.60%
Missing	1.00%	2.30%	0.30%	0.20%	0.50%	0.20%	0.40%	0.40%	1.10%	1.70%	4.90%	0.40%	0.70%	12.00%
QUAST
Number of contigs	15	265	16	16	16	16	4672	16	16	16	16	17	16	26
Largest contig (bp)	63051394	16429548	52418484	50134109	49856174	52477553	3791329	51522778	52921917	51701116	46582194	58059119	74945250	39290921
Total length (bp)	676806548	555144716	545778456	530236200	522780668	528151479	586045666	527611645	532501648	503742760	553868155	674433157	864690398	284153853
GC content (%)	34.54	36.97	36.08	36.36	36.26	36.49	36.42	36.61	36.61	36.44	36.17	36.3	35.25	37.7
N50 (bp)	45533441	3760118	37114715	35148204	35629462	35382463	540330	34223373	34783554	32337293	37075707	44708330	54380750	35912157
L50	7	46	7	7	7	7	300	7	7	7	7	7	7	4
#Ns per 100kb	2.33	0	106.57	0.68	824.48	3.22	5876.47	7.22	5.39	5.1	14.19	26.73	10.28	2117.74
ANNOTATION (Longest Isoform)
Number of genes	29030	44464	30672	29860	27933	25687	28664	25336	25128	25040	32696	31260	30583	29351
BUSCO (Dataset: Embryophyta_odb12)
Complete (Single & Duplicated)	94.80%	95.60%	99.20%	96.90%	98.70%	98.70%	87.60%	98.10%	97.40%	96.30%	93.60%	99.40%	92.80%	-
Single	84.20%	80.20%	85.10%	85.90%	86.30%	86.40%	76.60%	84.50%	84.70%	83.50%	81.70%	87.80%	83.40%	-
Duplicated	10.60%	15.40%	14.10%	11.10%	12.40%	12.30%	11.00%	13.60%	12.70%	12.80%	11.90%	11.60%	9.40%	-
Fragmented	2.70%	1.00%	0.30%	2.20%	0.70%	0.30%	5.00%	0.30%	0.20%	0.60%	2.90%	0.10%	5.80%	-
Missing	2.50%	3.50%	0.50%	0.90%	0.60%	0.90%	7.40%	1.60%	2.30%	3.00%	3.50%	0.50%	1.40%	-
