## Supplementary material for "Chromosome-scale reference genomes for two walnuts: *Juglans ailantifolia* and *Juglans cinerea* implicate gene presence and absence in fungal defense divergence": Table S3

Table S3: Oxford Nanopore sequencing data general summary before and after contaminants were removed.
	Juglans ailantifolia		Juglans cinerea (Iowa)
	Unfiltered	Filtered (Contam Removed)	Unfiltered	Filtered (Contam Removed)
General summary
Mean read length	11,200.80	11,034.90	9,939.10	9,864.80
Mean read quality	18.7	18.7	19.1	18.2
Median read length	8,682.00	8,492.00	7,134.00	7,060.00
Median read quality	19.2	19.2	19.6	18.8
Number of reads	11,472,949.00	11,124,549.00	3,694,341.00	3,613,077.00
Read length N50	19,115.00	18,972.00	16,928.00	16,857.00
STDEV read length	10,874.40	10,716.20	9,581.10	9,549.50
Total bases	128,506,025,356.00	122,757,815,696.00	36,718,554,256.00	35,642,161,209.00
Number, percentage and megabases of reads above quality cutoffs
>Q5	11472949 (100.0%) 128506.0Mb	11124549 (100.0%) 122757.8Mb	3694341 (100.0%) 36718.6Mb	3612224 (100.0%) 35642.1Mb
>Q7	11472949 (100.0%) 128506.0Mb	11124549 (100.0%) 122757.8Mb	3694341 (100.0%) 36718.6Mb	3611952 (100.0%) 35642.1Mb
>Q10	11472944 (100.0%) 128506.0Mb	11124544 (100.0%) 122757.8Mb	3694341 (100.0%) 36718.6Mb	3594417 (99.5%) 35608.9Mb
>Q12	10985975 (95.8%) 123726.7Mb	10651153 (95.7%) 118264.2Mb	3548451 (96.1%) 35284.8Mb	3429352 (94.9%) 34178.5Mb
>Q15	9507115 (82.9%) 110865.5Mb	9212923 (82.8%) 106085.5Mb	3152965 (85.3%) 31410.9Mb	2935798 (81.3%) 30259.8Mb
Top 5 highest mean basecall quality scores and their read lengths
1	42.2 (342)	42.2 (342)	44.1 (165)	41.3 (378)
2	39.6 (167)	39.6 (167)	43.7 (244)	39.3 (510)
3	39.4 (283)	39.4 (283)	43.5 (121)	38.8 (350)
4	39.3 (513)	39.3 (513)	43.3 (378)	38.2 (343)
5	38.8 (513)	38.8 (513)	42.9 (137)	38.2 (551)
Top 5 longest reads and their mean basecall quality score
1	527668 (11.2)	527668 (11.2)	176887 (20.2)	176887 (20.2)
2	501865 (12.4)	501865 (12.4)	156777 (15.8)	156777 (15.8)
3	463188 (10.5)	463188 (10.5)	151495 (18.2)	151495 (18.2)
4	453957 (10.6)	450039 (12.0)	141470 (14.8)	141470 (14.8)
5	450039 (12.0)	434627 (10.8)	139412 (17.5)	139412 (17.5)
