## Supplementary material for "Chromosome-scale reference genomes for two walnuts: *Juglans ailantifolia* and *Juglans cinerea* implicate gene presence and absence in fungal defense divergence": Table S4

Table S5: Genome size estimates from GOAT and kmer-freq, and final chromosome scale assembly size.
	Juglans ailantifolia	Juglans cinerea (Iowa)	Juglans cinerea (N.B.)
ESTIMATION
GOAT	553 Mb	539 Mb	539 Mb
kmer-freq (unfiltered ONT)	575 Mb	539 Mb	x
kmer-freq (filtered ONT)	573 Mb	596 Mb	568 Mb
FINAL ASSEMBLY*
	504 Mb	528 Mb	533 Mb
*Found in Table S6: Genome Assembly Methods
