## Supplementary material for "Chromosome-scale reference genomes for two walnuts: *Juglans ailantifolia* and *Juglans cinerea* implicate gene presence and absence in fungal defense divergence": Table S6

Table S6: Genome assembly metrics at each stage.
	STEP 1: Initial Assembly						STEP 2: Purge Haplotigs					STEP 3: SAMBA			STEP 4: Hi-C Scaffolding (Final Assembly)
	Juglans ailantifolia			Juglans cinerea (Iowa)			Juglans ailantifolia		Juglans cinerea (Iowa)			Juglans ailantifolia	Juglans cinerea (Iowa)	Juglans cinerea (N.B.)	Juglans ailantifolia	Juglans cinerea (Iowa)	Juglans cinerea (N.B.)
	Flye	Canu	Hifiasm	Flye	Flye Cov	Canu	Flye	Canu	Flye	Flye Cov	Canu	Canu	Canu	Guzman et al. 2024	Canu	Canu	Guzman et al. 2024
BUSCO (Dataset: Embryophyta_odb12)
Complete (Single & Duplicated)	99.60%	99.70%	99.50%	99.70%	99.50%	99.70%	99.50%	99.60%	99.70%	99.50%	99.70%	99.60%	99.70%	99.70%	97.90%	98.80%	99.50%
Single	85.10%	63.60%	11.50%	85.30%	85.30%	74.00%	85.30%	84.20%	85.30%	85.30%	84.60%	84.20%	84.60%	83.90%	83.70%	84.00%	84.00%
Duplicated	14.50%	36.10%	88.00%	14.40%	14.20%	25.70%	14.20%	15.40%	14.30%	14.20%	15.10%	15.40%	15.10%	15.80%	14.20%	14.80%	15.50%
Fragmented	0.10%	0.00%	0.00%	0.10%	0.20%	0.00%	0.20%	0.00%	0.10%	0.30%	0.00%	0.00%	0.00%	0.00%	0.40%	0.10%	0.10%
Missing	0.30%	0.30%	0.50%	0.20%	0.20%	0.20%	0.30%	0.40%	0.20%	0.20%	0.30%	0.40%	0.20%	0.20%	1.70%	1.10%	0.40%
QUAST
Number of contigs	1278	3071	9439	1239	2796	2955	897	373	755	1675	542	350	507	326	16	16	16
Largest contig (bp)	8111626	7347796	3050016	16413526	7627057	9824859	8111626	7347796	16413526	7627057	9824859	8433764	10518831	10262831	51701116	51522778	52921917
Total length (bp)	541553995	739659024	1305078109	562170863	566402013	677347511	520541171	530130071	541188193	541814527	546751156	530305432	546888736	543512744	503742760	527611645	532501648
GC content (%)	36.51	36.57	36.44	36.9	36.94	36.75	36.47	36.49	36.75	36.74	36.66	36.48	36.66	36.67	36.44	36.61	36.61
N50 (bp)	1280763	1630280	439729	2181732	986055	1456343	1386575	2385147	2287563	1033274	1925837	2513847	2189356	3084682	32337293	34223373	34783554
L50	114	124	817	71	158	126	106	70	67	146	86	67	80	58	7	7	7
#Ns per 100kb	0.7	0	0	1.23	0	0	0.73	0	1.07	0	0	0	0	0	5.1	7.22	5.39
MERQURY
QV score	39.5059	40.9251	36.5213	42.8391	43.1356	43.7265	39.3734	40.3699	42.7474	43.0135	44.0111	41.5112	43.9883	43.7437	41.5748	44.1219	43.9184
Error	0.000112049	8.08E-05	0.000222778	5.20E-05	4.86E-05	4.24E-05	0.000115521	9.18E-05	5.31E-05	5.00E-05	3.97E-05	7.06E-05	3.99E-05	4.22E-05	6.96E-05	3.87E-05	4.06E-05
Completeness	89.368	92.8289	96.3933	93.4483	93.6061	94.3049	88.1871	88.244	92.6472	92.7965	92.5261	88.2654	92.5442	92.4117	85.6583	90.9686	91.7447
