## Supplementary material for "Chromosome-scale reference genomes for two walnuts: *Juglans ailantifolia* and *Juglans cinerea* implicate gene presence and absence in fungal defense divergence": Table S7

Table S7: FASTQC Summary of paired-end HiC reads.
	Juglans cinerea (N.B.)	Juglans cinerea (Iowa)	Juglans ailantifolia
Mapping
total_R2	341002844	191529766	260491944
mapped_R2	138134682	83979085	89264624
global_R2	138126676	83974672	89258683
local_R2	8006	4413	5941
total_R1	341002844	191529766	260491944
mapped_R1	141770267	82739400	90270488
global_R1	141762233	82735186	90264326
local_R1	8034	4214	6162
Total_pairs_processed	341002844	191529766	260491944
Unmapped_pairs	117667511	54701794	109549658
Low_qual_pairs	54158956	28538922	27351619
Pairing & Interaction Types
Unique_paired_alignments	2410660	1351591	1241207
Multiple_pairs_alignments	0	0	0
Pairs_with_singleton	166765717	106937459	122349460
Low_qual_singleton	0	0	0
Unique_singleton_alignments	0	0	0
Multiple_singleton_alignments	0	0	0
Reported_pairs	2410660	1351591	1241207
valid_interaction	1447276	928958	773052
valid_interaction_rmdup	923121	589218	475267
Cis/Trans Contact Classification
trans_interaction	521300	331895	257858
cis_interaction	401821	257323	217409
cis_shortRange	103807	59019	51202
cis_longRange	298014	198304	166207
