## Supplementary material for "Chromosome-scale reference genomes for two walnuts: *Juglans ailantifolia* and *Juglans cinerea* implicate gene presence and absence in fungal defense divergence": Table S8

Table S8. MassARRAY and GBS species status for J. cinerea and J. ailantifolia accessions.
MassARRAY	Expected SNP		Observed SNP				MassARRAY	J. cinerea (Iowa)	J. cinerea (N.B.)	J. ailantifolia
SNP	J. cinerea	J. ailantifolia	J. cinerea (Iowa)	J. cinerea (N.B.)	J. ailantifolia		J. cinerea	89.47%	89.47%	5.26%
JUGv_004	G	C	G	G	G		J. ailantifolia	0%	0%	84.21%
JUGv_007	G	A	G	C	T		Other	10.53%	10.53%	10.53%
JUGv_009	A	C	x	x	x
JUGv_020	A	G	T	T	G		GBS	J. cinerea (Iowa)	J. cinerea (N.B.)	J. ailantifolia
JUGv_023	T	C	A	T	G		J. cinerea	99.9985%	99.9995%	0.0026%
JUGv_026	T	C	T	T	C		J. ailantifolia	0.0003%	0.0003%	99.9974%
JUGv_028	C	T	C	C	T
JUGv_033	T	C	T	T	C
JUGv_035	C	T	C	C	T
JUGv_102	C	T	x	x	T
JUGv_103	G	A	G	G	A
JUGv_104	A	C	x	x	C
JUGv_106	A	G	A	A	G
JUGv_107	T	A	x	x	A
JUGv_110	A	C	A	A	x
JUGv_111	A	G	A	A	G
JUGv_112	G	T	G	G	x
JUGv_114	G	A	x	x	A
JUGv_115	T	G	T	T	G
JUGv_116	G	A	G	G	x
JUGv_117	A	G	A	A	x
JUGv_118	T	G	x	x	x
JUGv_119	T	A	T	T	A
JUGv_120	T	C	T	T	x
JUGv_121	G	A	x	x	A
JUGv_122	C	G	C	C	G
			19
