## Supplementary material for "Chromosome-scale reference genomes for two walnuts: *Juglans ailantifolia* and *Juglans cinerea* implicate gene presence and absence in fungal defense divergence": Table S9

Table S9: Final genome annotations produced by EASEL.
	Juglans cinerea (N.B.)	Juglans cinerea (Iowa)	Juglans ailantifolia	Juglans mandshurica (v3)
StringTie2	Total number of genes: 23148 Total number of transcripts: 46110 Mono-exonic/multi-exonic ratio: .157 BUSCO (embryophyta_odb10): C:98.1%[S:62.8%,D:35.3%],F:0.4%,M:1.5%,n:1614	Total number of genes: 22708 Total number of transcripts: 42817 Mono-exonic/multi-exonic ratio: .155 BUSCO (embryophyta_odb10): C:97.7%[S:63.7%,D:34.0%],F:0.6%,M:1.7%,n:1614	Total number of genes: 22295 Total number of transcripts: 45705 Mono-exonic/multi-exonic ratio: .152 BUSCO (embryophyta_odb10): C:96.3%[S:63.9%,D:32.4%],F:1.1%,M:2.6%,n:1614	Total number of genes: 24516 Total number of transcripts: 64275 Mono-exonic/multi-exonic ratio: .149 BUSCO (embryophyta_odb10): C:98.8%[S:58.6%,D:40.2%],F:0.2%,M:1.0%,n:1614
PsiCLASS	Total number of genes: 24741 Total number of transcripts: 46290 Mono-exonic/multi-exonic ratio: .288 BUSCO (embryophyta_odb10): C:96.6%[S:63.3%,D:33.3%],F:1.4%,M:2.0%,n:1614	Total number of genes: 26497 Total number of transcripts: 49545 Mono-exonic/multi-exonic ratio: .351 BUSCO (embryophyta_odb10): C:96.5%[S:61.8%,D:34.7%],F:1.1%,M:2.4%,n:1614	Total number of genes: 25231 Total number of transcripts: 57354 Mono-exonic/multi-exonic ratio: .299 BUSCO (embryophyta_odb10): C:95.1%[S:57.7%,D:37.4%],F:1.5%,M:3.4%,n:1614	Total number of genes: 24701 Total number of transcripts: 64299 Mono-exonic/multi-exonic ratio: .196 BUSCO (embryophyta_odb10): C:97.9%[S:57.9%,D:40.0%],F:0.5%,M:1.6%,n:1614
EASEL (unfiltered)	Total number of genes: 64797 Total number of transcripts: 139903 EnTAP alignment rate: 77.0% Mono-exonic/multi-exonic ratio: .555 BUSCO (embryophyta_odb10): C:99.4%[S:30.9%,D:68.5%],F:0.0%,M:0.6%,n:1614	Total number of genes: 64898 Total number of transcripts: 144224 EnTAP alignment rate: 76.7% Mono-exonic/multi-exonic ratio: .489 BUSCO (embryophyta_odb10): C:99.1%[S:30.6%,D:68.5%],F:0.0%,M:0.9%,n:1614	Total number of genes: 63042 Total number of transcripts: 140817 EnTAP alignment rate: 75.9% Mono-exonic/multi-exonic ratio: .534 BUSCO (embryophyta_odb10): C:97.9%[S:30.1%,D:67.8%],F:0.3%,M:1.8%,n:1614	Total number of genes: 61249 Total number of transcripts: 140811 EnTAP alignment rate: 77.3% Mono-exonic/multi-exonic ratio: .553 BUSCO (embryophyta_odb10): C:99.9%[S:34.2%,D:65.7%],F:0.0%,M:0.1%,n:1614
EASEL (filtered)	Total number of genes: 25336 Total number of transcripts: 45835 EnTAP alignment rate: 97.4% Mono-exonic/multi-exonic ratio: .229 BUSCO (embryophyta_odb10): C:98.2%[S:52.8%,D:45.4%],F:0.2%,M:1.6%,n:1614	Total number of genes: 25128 Total number of transcripts: 45595 EnTAP alignment rate: 97.5% Mono-exonic/multi-exonic ratio: .226 BUSCO (embryophyta_odb10): C:97.8%[S:52.8%,D:45.0%],F:0.2%,M:2.0%,n:1614	Total number of genes: 25040 Total number of transcripts: 46579 EnTAP alignment rate: 97.1% Mono-exonic/multi-exonic ratio: .232 BUSCO (embryophyta_odb10): C:96.7%[S:51.2%,D:45.5%],F:0.5%,M:2.8%,n:1614	Total number of genes: 25687 Total number of transcripts: 49910 EnTAP alignment rate: 97.2% Mono-exonic/multi-exonic ratio: .229 BUSCO (embryophyta_odb10): C:99.2%[S:52.4%,D:46.8%],F:0.0%,M:0.8%,n:1614
EASEL (filtered longest)	Total number of genes: 25336 EnTAP alignment rate: 98.4% Mono-exonic/multi-exonic ratio: .243 BUSCO (embryophyta_odb10): C:97.9%[S:89.8%,D:8.1%],F:0.2%,M:1.9%,n:1614	Total number of genes: 25128 EnTAP alignment rate: 98.3% Mono-exonic/multi-exonic ratio: .238 BUSCO (embryophyta_odb10): C:97.4%[S:90.0%,D:7.4%],F:0.4%,M:2.2%,n:1614	Total number of genes: 25040 EnTAP alignment rate: 98.2% Mono-exonic/multi-exonic ratio: .246 BUSCO (embryophyta_odb10): C:96.4%[S:88.8%,D:7.6%],F:0.6%,M:3.0%,n:1614	Total number of genes: 25687 EnTAP alignment rate: 98.5% Mono-exonic/multi-exonic ratio: .249 BUSCO (embryophyta_odb10): C:98.8%[S:91.6%,D:7.2%],F:0.1%,M:1.1%,n:1614
