## Supplementary material for "Chromosome-scale reference genomes for two walnuts: *Juglans ailantifolia* and *Juglans cinerea* implicate gene presence and absence in fungal defense divergence": Table S12

Table S12: Additional repeat classification with TRASH2 and HELIANO
Juglans mandshurica				Juglans cinerea (N.B.)				Juglans cinerea (Iowa)				Juglans ailantifolia
TRASH2				TRASH2				TRASH2				TRASH2
Class	Count	bpMasked	%masked	Class	Count	bpMasked	%masked	Class	Count	bpMasked	%masked	Class	Count	bpMasked	%masked
Satellite_DNA	71495	5629379	1.07%	Satellite_DNA	82724	6023683	1.13%	Satellite_DNA	99967	6272230	1.19%	Satellite_DNA	72828	4858944	0.96%
HELIANO				HELIANO				HELIANO				HELIANO
Class	Count	bpMasked	%masked	Class	Count	bpMasked	%masked	Class	Count	bpMasked	%masked	Class	Count	bpMasked	%masked
Helitron	145	765272	0.14%	Helitron	187	1053577	0.20%	Helitron	191	1081123	0.20%	Helitron	134	836997	0.17%
