## Supplementary material for "Chromosome-scale reference genomes for two walnuts: *Juglans ailantifolia* and *Juglans cinerea* implicate gene presence and absence in fungal defense divergence": Table S14

Table S15: OrthoFinder summary statistics.
Number of species	12
Number of genes	361167
Number of genes in orthogroups	347996
Number of unassigned genes	13171
Percentage of genes in orthogroups	96.4
Percentage of unassigned genes	3.6
Number of orthogroups	28603
Number of species-specific orthogroups	2844
Number of genes in species-specific orthogroups	9775
Percentage of genes in species-specific orthogroups	2.7
Mean orthogroup size	12.2
Median orthogroup size	12
G50 (assigned genes)	13
G50 (all genes)	13
O50 (assigned genes)	8215
O50 (all genes)	8722
Number of orthogroups with all species present	12645
Number of single-copy orthogroups	5818
Average number of genes per-species in orthogroups	Number of orthogroups	Percentrage of orthogroups	Number of genes	Percentage of genes
<1	12589	44	79576	22.9
1	13887	48.6	195279	56.1
2	1631	5.7	42914	12.3
3	249	0.9	10040	2.9
4	96	0.3	5037	1.4
5	53	0.2	3456	1
6	27	0.1	2066	0.6
7	24	0.1	2110	0.6
8	9	0	915	0.3
9	6	0	684	0.2
10	7	0	883	0.3
11-15_	13	0	2011	0.6
16-20	8	0	1675	0.5
21-50	4	0	1350	0.4
51-100	0	0	0	0
101-150	0	0	0	0
151-200	0	0	0	0
201-500	0	0	0	0
501-1000	0	0	0	0
1001+	0	0	0	0
Number of species in orthogroup	Number of orthogroups
1	2844
2	2572
3	1047
4	610
5	409
6	284
7	321
8	441
9	836
10	1729
11	4865
12	12645
Species	Total genes	Genes in orthogroups	Unassigned genes	% genes in orthogroups	% unassigned genes	Orthogroups containing species	% orthogroups containing species	Species-specific orthogroups	Genes in species-specific orthogroups	% genes species-specific
a_roxburghiana	30,583	27,556	3,027	90.1	9.9	20,308	71	374	1,065	3.5
c_illinoinensis	31,212	30,827	385	98.8	1.2	21,073	73.7	128	407	1.3
c_paliurus	32,696	31,552	1,144	96.5	3.5	21,454	75	261	843	2.6
j_ailantifolia	25,039	24,976	63	99.7	0.3	20,213	70.7	2	8	0
j_cinerea (N.B.)	25,336	25,263	73	99.7	0.3	20,342	71.1	5	10	0
j_hindsii	28,664	27,742	922	96.8	3.2	20,450	71.5	133	356	1.2
j_mandshurica	25,686	25,632	54	99.8	0.2	20,705	72.4	1	4	0
j_microcarpa×regia	27,931	27,804	127	99.5	0.5	21,072	73.7	19	57	0.2
j_nigra	29,860	28,540	1,320	95.6	4.4	22,018	77	101	268	0.9
j_regia	30,668	30,431	237	99.2	0.8	21,414	74.9	43	107	0.3
p_stenoptera	44,462	41,006	3,456	92.2	7.8	23,841	83.4	1,569	6,079	13.7
p_strobilacea	29,030	26,667	2,363	91.9	8.1	20,272	70.9	208	571	2
