## Supplementary material for "Chromosome-scale reference genomes for two walnuts: *Juglans ailantifolia* and *Juglans cinerea* implicate gene presence and absence in fungal defense divergence": Table S24

Table S25: GO enrichment (BP and MF) of section Cardiocaryon and Trachycaryon-specific genes in pangenome (p<0.1).
Section	ID	Term	Ontology Source	Term PValue	Term PValue Corrected with Bonferroni step down	Group PValue	Group PValue Corrected with Bonferroni step down	GOLevels	GOGroups	% Associated Genes	Nr. Genes	Associated Genes Found
Cardiocaryon	GO:0015385	sodium:proton antiporter activity	GO_BiologicalProcess-Custom-GOA-ACAP-ARAP_30.05.2022_00h00	0.0028	0.0369	0.0028	0.0227	[8, 9, 10, 11, 13]	Group00	9.09	3.00	[CHX24, CHX4, NHX3]
Cardiocaryon	GO:0016973	poly(A)+ mRNA export from nucleus	GO_BiologicalProcess-Custom-GOA-ACAP-ARAP_30.05.2022_00h00	0.0072	0.0647	0.0072	0.0432	[6, 7, 8, 9, 10]	Group01	13.33	2.00	[AT3G27100, GLE1]
Cardiocaryon	GO:0009626	plant-type hypersensitive response	GO_BiologicalProcess-Custom-GOA-ACAP-ARAP_30.05.2022_00h00	0.0049	0.0583	0.0049	0.0340	[4, 5, 6, 7]	Group02	5.06	4.00	[BCS1, DND1, NDR1, RPP13]
Cardiocaryon	GO:0019310	inositol catabolic process	GO_BiologicalProcess-Custom-GOA-ACAP-ARAP_30.05.2022_00h00	0.0004	0.0079	0.0004	0.0057	[5, 6, 7]	Group03	50.00	2.00	[MIOX1, MIOX2]
Cardiocaryon	GO:0030198	extracellular matrix organization	GO_BiologicalProcess-Custom-GOA-ACAP-ARAP_30.05.2022_00h00	0.0010	0.0167	0.0010	0.0118	[5]	Group04	13.04	3.00	[AT1G24140, COBL1, MMP]
Cardiocaryon	GO:0042538	hyperosmotic salinity response	GO_BiologicalProcess-Custom-GOA-ACAP-ARAP_30.05.2022_00h00	0.0020	0.0283	0.0020	0.0182	[5]	Group05	6.45	4.00	[BZIP24, CBL10, RCI3, RGL1]
Cardiocaryon	GO:0051607	defense response to virus	GO_BiologicalProcess-Custom-GOA-ACAP-ARAP_30.05.2022_00h00	0.0243	0.0486	0.0243	0.0486	[4, 5, 6, 7]	Group06	4.17	3.00	[AT3G61260, SAG101, YLS9]
Cardiocaryon	GO:1900055	regulation of leaf senescence	GO_BiologicalProcess-Custom-GOA-ACAP-ARAP_30.05.2022_00h00	0.0011	0.0169	0.0011	0.0124	[3, 4, 6, 7, 8, 9]	Group07	7.55	4.00	[FAR1, FHY3, MMP, SAG101]
Cardiocaryon	GO:1901000	regulation of response to salt stress	GO_BiologicalProcess-Custom-GOA-ACAP-ARAP_30.05.2022_00h00	0.0423	0.0423	0.0423	0.0423	[5, 6]	Group08	5.26	2.00	[BZIP24, MYB20]
Cardiocaryon	GO:2000033	regulation of seed dormancy process	GO_BiologicalProcess-Custom-GOA-ACAP-ARAP_30.05.2022_00h00	0.0152	0.0609	0.0152	0.0456	[3, 4, 5, 6, 7, 8, 9, 10, 11]	Group09	9.09	2.00	[ET2, RGL1]
Cardiocaryon	GO:0006637	acyl-CoA metabolic process	GO_BiologicalProcess-Custom-GOA-ACAP-ARAP_30.05.2022_00h00	0.0092	0.0733	0.0092	0.0458	[4, 5, 6, 7, 8, 9, 10]	Group10	6.00	3.00	[ACLA-3, ACLB-2, FAR1]
Cardiocaryon	GO:0006085	acetyl-CoA biosynthetic process	GO_BiologicalProcess-Custom-GOA-ACAP-ARAP_30.05.2022_00h00	0.0092	0.0645	0.0092	0.0458	[6, 7, 8, 9, 10, 11, 12]	Group10	11.76	2.00	[ACLA-3, ACLB-2]
Cardiocaryon	GO:0007166	cell surface receptor signaling pathway	GO_BiologicalProcess-Custom-GOA-ACAP-ARAP_30.05.2022_00h00	0.0001	0.0020	0.0001	0.0014	[3, 4, 5]	Group11	5.65	7.00	[AT3G57710, AT4G00955, AT4G02410, AT4G04960, AT5G10530, WAK2, WAKL7]
Cardiocaryon	GO:0004675	transmembrane receptor protein serine/threonine kinase activity	GO_BiologicalProcess-Custom-GOA-ACAP-ARAP_30.05.2022_00h00	0.0150	0.0751	0.0001	0.0014	[6, 7, 8]	Group11	5.00	3.00	[AT4G02410, AT4G04960, AT5G10530]
Cardiocaryon	GO:0009697	salicylic acid biosynthetic process	GO_BiologicalProcess-Custom-GOA-ACAP-ARAP_30.05.2022_00h00	0.0127	0.0759	0.0127	0.0506	[6, 7, 8]	Group12	10.00	2.00	[AT4G25800, AT5G57580]
Cardiocaryon	GO:0080142	regulation of salicylic acid biosynthetic process	GO_BiologicalProcess-Custom-GOA-ACAP-ARAP_30.05.2022_00h00	0.0054	0.0540	0.0127	0.0506	[5, 6, 7, 8, 9]	Group12	15.38	2.00	[AT4G25800, AT5G57580]
Cardiocaryon	GO:0005242	inward rectifier potassium channel activity	GO_BiologicalProcess-Custom-GOA-ACAP-ARAP_30.05.2022_00h00	0.0072	0.0647	0.0018	0.0183	[8, 9, 10, 11, 12, 13]	Group13	13.33	2.00	[CNGC1, DND1]
Cardiocaryon	GO:0006813	potassium ion transport	GO_BiologicalProcess-Custom-GOA-ACAP-ARAP_30.05.2022_00h00	0.0053	0.0584	0.0018	0.0183	[7]	Group13	4.94	4.00	[CBL10, CNGC1, DND1, NHX3]
Cardiocaryon	GO:0015079	potassium ion transmembrane transporter activity	GO_BiologicalProcess-Custom-GOA-ACAP-ARAP_30.05.2022_00h00	0.0186	0.0558	0.0018	0.0183	[7, 8, 9, 10]	Group13	4.62	3.00	[CNGC1, DND1, NHX3]
Cardiocaryon	GO:0005217	intracellular ligand-gated ion channel activity	GO_BiologicalProcess-Custom-GOA-ACAP-ARAP_30.05.2022_00h00	0.0011	0.0178	0.0018	0.0183	[7, 8, 9, 10, 11]	Group13	12.50	3.00	[CNGC1, DND1, GLR2.9]
Trachycaryon	GO:0006559	L-phenylalanine catabolic process	GO_BiologicalProcess-Custom-GOA-ACAP-ARAP_30.05.2022_00h00	0.0019	0.0078	0.0019	0.0058	[5, 6, 7, 8, 9, 10]	Group0	20.00	2.00	[AT3G47680, AT5G36160]
Trachycaryon	GO:0008821	crossover junction endodeoxyribonuclease activity	GO_BiologicalProcess-Custom-GOA-ACAP-ARAP_30.05.2022_00h00	0.0016	0.0078	0.0016	0.0063	[8, 9, 10, 11]	Group1	22.22	2.00	[AT2G26840, AT3G48900]
Trachycaryon	GO:0009696	salicylic acid metabolic process	GO_BiologicalProcess-Custom-GOA-ACAP-ARAP_30.05.2022_00h00	0.0060	0.0181	0.0060	0.0121	[5, 7]	Group2	5.45	3.00	[CAD1, MES3, UGT74F2]
Trachycaryon	GO:0010099	regulation of photomorphogenesis	GO_BiologicalProcess-Custom-GOA-ACAP-ARAP_30.05.2022_00h00	0.0269	0.0269	0.0269	0.0269	[4, 5, 6, 7]	Group3	5.26	2.00	[LZF1, NF-YC1]
Trachycaryon	GO:0016106	sesquiterpenoid biosynthetic process	GO_BiologicalProcess-Custom-GOA-ACAP-ARAP_30.05.2022_00h00	0.0269	0.0269	0.0269	0.0269	[6, 7, 8]	Group4	5.26	2.00	[AT4G36470, RGE1]
Trachycaryon	GO:0010162	seed dormancy process	GO_BiologicalProcess-Custom-GOA-ACAP-ARAP_30.05.2022_00h00	0.0113	0.0226	0.0015	0.0076	[2, 3, 4, 5, 6, 7, 8, 9, 10]	Group5	4.35	3.00	[AT1G29760, RGE1, RGL1]
Trachycaryon	GO:0010431	seed maturation	GO_BiologicalProcess-Custom-GOA-ACAP-ARAP_30.05.2022_00h00	0.0015	0.0092	0.0015	0.0076	[3, 4, 5, 6, 7, 8, 9]	Group5	4.03	5.00	[AATP1, AT1G07985, AT1G29760, RGE1, RGL1]
Cardiocaryon	GO:0000993	RNA polymerase II complex binding	GO_MolecularFunction-Custom-GOA-ACAP-ARAP_30.05.2022_00h00	0.0104	0.0208	0.0104	0.0104	[5, 6]	Group0	11.11	2.00	[AT5G46030, TZP]
Cardiocaryon	GO:0003878	ATP citrate synthase activity	GO_MolecularFunction-Custom-GOA-ACAP-ARAP_30.05.2022_00h00	0.0007	0.0044	0.0007	0.0029	[5]	Group1	40.00	2.00	[ACLA-3, ACLB-2]
Cardiocaryon	GO:0015385	sodium:proton antiporter activity	GO_MolecularFunction-Custom-GOA-ACAP-ARAP_30.05.2022_00h00	0.0029	0.0115	0.0029	0.0086	[7, 8, 10]	Group2	9.09	3.00	[CHX24, CHX4, NHX3]
Cardiocaryon	GO:0015079	potassium ion transmembrane transporter activity	GO_MolecularFunction-Custom-GOA-ACAP-ARAP_30.05.2022_00h00	0.0188	0.0188	0.0064	0.0128	[6, 7]	Group3	4.62	3.00	[CNGC1, DND1, NHX3]
Cardiocaryon	GO:0005217	intracellular ligand-gated ion channel activity	GO_MolecularFunction-Custom-GOA-ACAP-ARAP_30.05.2022_00h00	0.0011	0.0057	0.0064	0.0128	[6, 7, 8]	Group3	12.50	3.00	[CNGC1, DND1, GLR2.9]
Cardiocaryon	GO:0005242	inward rectifier potassium channel activity	GO_MolecularFunction-Custom-GOA-ACAP-ARAP_30.05.2022_00h00	0.0073	0.0218	0.0064	0.0128	[7, 8, 9, 10]	Group3	13.33	2.00	[CNGC1, DND1]
Trachycaryon	GO:0008821	crossover junction endodeoxyribonuclease activity	GO_MolecularFunction-Custom-GOA-ACAP-ARAP_30.05.2022_00h00	0.0014	0.0014	0.0014	0.0014	[7, 8]	Group0	22.22	2.00	[AT2G26840, AT3G48900]
Trachycaryon	GO:0034768	(E)-beta-ocimene synthase activity	GO_MolecularFunction-Custom-GOA-ACAP-ARAP_30.05.2022_00h00	0.0008	0.0017	0.0008	0.0017	[5]	Group1	28.57	2.00	[AT3G25810, TPS-CIN]
Trachycaryon	GO:0050551	myrcene synthase activity	GO_MolecularFunction-Custom-GOA-ACAP-ARAP_30.05.2022_00h00	0.0006	0.0018	0.0008	0.0017	[6]	Group1	33.33	2.00	[AT3G25810, TPS-CIN]
