## Supplementary material for "Chromosome-scale reference genomes for two walnuts: *Juglans ailantifolia* and *Juglans cinerea* implicate gene presence and absence in fungal defense divergence": Table S25

Table S26: GO enrichment (BP) of Iowa and New Brunswick (N.B.) unique homology nodes in pangenome (p<0.1).
Accessions	ID	Term	Ontology Source	Term PValue	Term PValue Corrected with Bonferroni step down	Group PValue	Group PValue Corrected with Bonferroni step down	GOLevels	GOGroups	% Associated Genes	Nr. Genes	Associated Genes Found
Iowa	GO:0015079	potassium ion transmembrane transporter activity	GO_BiologicalProcess-Custom-GOA-ACAP-ARAP_30.05.2022_00h00	0.0116	0.0582	0.0116	0.0349	[7, 8, 9, 10]	Group0	4.62	3	[CNGC15, HAK5, KUP11]
Iowa	GO:0015250	water channel activity	GO_BiologicalProcess-Custom-GOA-ACAP-ARAP_30.05.2022_00h00	0.0278	0.0833	0.0278	0.0556	[6, 7, 8]	Group1	5.56	2	[GAMMA-TIP, PIP2A]
Iowa	GO:0006835	dicarboxylic acid transport	GO_BiologicalProcess-Custom-GOA-ACAP-ARAP_30.05.2022_00h00	0.0022	0.0177	0.0022	0.0089	[7, 8]	Group2	8.33	3	[AT1G08440, DIC3, UMAMIT14]
Iowa	GO:0015743	malate transport	GO_BiologicalProcess-Custom-GOA-ACAP-ARAP_30.05.2022_00h00	0.0119	0.0474	0.0022	0.0089	[6, 9, 10]	Group2	8.7	2	[AT1G08440, DIC3]
Iowa	GO:0019646	aerobic electron transport chain	GO_BiologicalProcess-Custom-GOA-ACAP-ARAP_30.05.2022_00h00	0.0353	0.0706	0.0369	0.0369	[6, 7, 8]	Group3	4.88	2	[AT1G12830, CIB22]
Iowa	GO:0042775	mitochondrial ATP synthesis coupled electron transport	GO_BiologicalProcess-Custom-GOA-ACAP-ARAP_30.05.2022_00h00	0.0369	0.0369	0.0369	0.0369	[7, 8, 9]	Group3	4.76	2	[AT1G12830, CIB22]
Iowa	GO:0015800	acidic amino acid transport	GO_BiologicalProcess-Custom-GOA-ACAP-ARAP_30.05.2022_00h00	0.0033	0.0228	0.0019	0.0094	[6, 7]	Group4	16.67	2	[AAP2, UMAMIT14]
Iowa	GO:0015804	neutral amino acid transport	GO_BiologicalProcess-Custom-GOA-ACAP-ARAP_30.05.2022_00h00	0.0099	0.0596	0.0019	0.0094	[6, 7]	Group4	9.52	2	[AAP2, UMAMIT14]
Iowa	GO:0046943	carboxylic acid transmembrane transporter activity	GO_BiologicalProcess-Custom-GOA-ACAP-ARAP_30.05.2022_00h00	0.0018	0.0163	0.0019	0.0094	[5, 7, 8]	Group4	4.17	5	[AAP2, AAP3, AUX1, DIC3, UMAMIT14]
N.B.	GO:0010072	primary shoot apical meristem specification	GO_BiologicalProcess-Custom-GOA-ACAP-ARAP_30.05.2022_00h00	0.0065	0.0523	0.0065	0.0196	[3, 4, 5, 6, 7, 8, 9, 10, 11]	Group00	10.53	2	[TPR3, VCS]
N.B.	GO:0016554	cytidine to uridine editing	GO_BiologicalProcess-Custom-GOA-ACAP-ARAP_30.05.2022_00h00	0.0095	0.0571	0.0095	0.019	[7, 8, 9]	Group01	8.7	2	[AT5G66520, MEF1]
N.B.	GO:0016891	endoribonuclease activity, producing 5'-phosphomonoesters	GO_BiologicalProcess-Custom-GOA-ACAP-ARAP_30.05.2022_00h00	0.0037	0.041	0.0037	0.0186	[9, 10]	Group02	4.08	4	[AT1G04625, AT2G02650, AT2G34320, AT4G37510]
N.B.	GO:0018105	peptidyl-serine phosphorylation	GO_BiologicalProcess-Custom-GOA-ACAP-ARAP_30.05.2022_00h00	0	0.0002	0	0.0001	[6, 7, 8]	Group03	6.09	7	[CK1, CKA1, CKI1, CKL6, CPK14, CPK7, ckl10]
N.B.	GO:0046112	nucleobase biosynthetic process	GO_BiologicalProcess-Custom-GOA-ACAP-ARAP_30.05.2022_00h00	0.0121	0.0483	0.0121	0.0121	[5, 6, 7]	Group04	7.69	2	[APT3, AT4G02120]
N.B.	GO:0006833	water transport	GO_BiologicalProcess-Custom-GOA-ACAP-ARAP_30.05.2022_00h00	0.0041	0.041	0.0041	0.0164	[5]	Group05	6	3	[GAMMA-TIP, NIK2, PIP3]
N.B.	GO:0015250	water channel activity	GO_BiologicalProcess-Custom-GOA-ACAP-ARAP_30.05.2022_00h00	0.0224	0.0449	0.0041	0.0164	[6, 7, 8]	Group05	5.56	2	[GAMMA-TIP, PIP3]
N.B.	GO:1901000	regulation of response to salt stress	GO_BiologicalProcess-Custom-GOA-ACAP-ARAP_30.05.2022_00h00	0.0248	0.0248	0.0029	0.02	[5, 6]	Group06	5.26	2	[FHY1, SK 11]
N.B.	GO:0010018	far-red light signaling pathway	GO_BiologicalProcess-Custom-GOA-ACAP-ARAP_30.05.2022_00h00	0.0011	0.0179	0.0029	0.02	[4, 5, 6, 8, 9]	Group06	25	2	[FAR1, FHY1]
N.B.	GO:0009967	positive regulation of signal transduction	GO_BiologicalProcess-Custom-GOA-ACAP-ARAP_30.05.2022_00h00	0.0036	0.0431	0.0029	0.0174	[3, 4, 5, 6]	Group07	4.12	4	[GID1B, GID1C, GP ALPHA 1, SNRK2.3]
N.B.	GO:0010325	raffinose family oligosaccharide biosynthetic process	GO_BiologicalProcess-Custom-GOA-ACAP-ARAP_30.05.2022_00h00	0.0008	0.0152	0.0029	0.0174	[6]	Group07	28.57	2	[GID1B, GID1C]
N.B.	GO:0009740	gibberellic acid mediated signaling pathway	GO_BiologicalProcess-Custom-GOA-ACAP-ARAP_30.05.2022_00h00	0.0006	0.013	0.0029	0.0174	[5, 6, 7, 8]	Group07	6.56	4	[GAMMA-TIP, GID1B, GID1C, GP ALPHA 1]
N.B.	GO:0009939	positive regulation of gibberellic acid mediated signaling pathway	GO_BiologicalProcess-Custom-GOA-ACAP-ARAP_30.05.2022_00h00	0.0014	0.0215	0.0029	0.0174	[4, 5, 6, 7, 8, 9, 10]	Group07	22.22	2	[GID1B, GID1C]
N.B.	GO:1901699	cellular response to nitrogen compound	GO_BiologicalProcess-Custom-GOA-ACAP-ARAP_30.05.2022_00h00	0.0018	0.025	0.0001	0.0011	[4]	Group08	5	4	[ABCG37, ACO1, CNGC15, GLR2.5]
N.B.	GO:1902170	cellular response to reactive nitrogen species	GO_BiologicalProcess-Custom-GOA-ACAP-ARAP_30.05.2022_00h00	0.0072	0.0506	0.0001	0.0011	[5]	Group08	10	2	[ACO1, CNGC15]
N.B.	GO:0005261	cation channel activity	GO_BiologicalProcess-Custom-GOA-ACAP-ARAP_30.05.2022_00h00	0.0009	0.0147	0.0001	0.0011	[6, 7, 8, 9]	Group08	4.39	5	[ACA1, AT5G06660, CNGC1, CNGC15, GLR2.5]
N.B.	GO:0005217	intracellular ligand-gated ion channel activity	GO_BiologicalProcess-Custom-GOA-ACAP-ARAP_30.05.2022_00h00	0.0103	0.0517	0.0001	0.0011	[7, 8, 9, 10, 11]	Group08	8.33	2	[CNGC1, GLR2.5]
N.B.	GO:0005249	voltage-gated potassium channel activity	GO_BiologicalProcess-Custom-GOA-ACAP-ARAP_30.05.2022_00h00	0.013	0.0389	0.0001	0.0011	[7, 8, 9, 10, 11, 12]	Group08	7.41	2	[CNGC1, CNGC15]
N.B.	GO:0006816	calcium ion transport	GO_BiologicalProcess-Custom-GOA-ACAP-ARAP_30.05.2022_00h00	0	0	0	0	[7]	Group09	7.95	7	[ACA1, AT3G63380, AT5G06660, CNGC1, CNGC15, ECA3, GLR2.5]
N.B.	GO:0005261	cation channel activity	GO_BiologicalProcess-Custom-GOA-ACAP-ARAP_30.05.2022_00h00	0.0009	0.0147	0	0	[6, 7, 8, 9]	Group09	4.39	5	[ACA1, AT5G06660, CNGC1, CNGC15, GLR2.5]
N.B.	GO:0019829	ATPase-coupled cation transmembrane transporter activity	GO_BiologicalProcess-Custom-GOA-ACAP-ARAP_30.05.2022_00h00	0	0.0003	0	0	[6, 7, 8, 9]	Group09	7.79	6	[ACA1, AT3G63380, ECA3, HA11, HA5, HA8]
N.B.	GO:0006874	cellular calcium ion homeostasis	GO_BiologicalProcess-Custom-GOA-ACAP-ARAP_30.05.2022_00h00	0.0056	0.0508	0	0	[7, 9]	Group09	5.36	3	[AT5G06660, ECA3, GLR2.5]
N.B.	GO:0015662	P-type ion transporter activity	GO_BiologicalProcess-Custom-GOA-ACAP-ARAP_30.05.2022_00h00	0	0	0	0	[6, 8, 10]	Group09	10.53	6	[ACA1, AT3G63380, ECA3, HA11, HA5, HA8]
N.B.	GO:0015085	calcium ion transmembrane transporter activity	GO_BiologicalProcess-Custom-GOA-ACAP-ARAP_30.05.2022_00h00	0	0.0003	0	0	[7, 8, 9, 10]	Group09	7.5	6	[ACA1, AT3G63380, AT5G06660, CNGC15, ECA3, GLR2.5]
N.B.	GO:0005217	intracellular ligand-gated ion channel activity	GO_BiologicalProcess-Custom-GOA-ACAP-ARAP_30.05.2022_00h00	0.0103	0.0517	0	0	[7, 8, 9, 10, 11]	Group09	8.33	2	[CNGC1, GLR2.5]
N.B.	GO:0005262	calcium channel activity	GO_BiologicalProcess-Custom-GOA-ACAP-ARAP_30.05.2022_00h00	0.0022	0.0282	0	0	[7, 8, 9, 10, 11]	Group09	7.5	3	[ACA1, AT5G06660, GLR2.5]
N.B.	GO:0005388	P-type calcium transporter activity	GO_BiologicalProcess-Custom-GOA-ACAP-ARAP_30.05.2022_00h00	0.0003	0.0067	0	0	[7, 8, 9, 10, 11]	Group09	14.29	3	[ACA1, AT3G63380, ECA3]
N.B.	GO:0008553	P-type proton-exporting transporter activity	GO_BiologicalProcess-Custom-GOA-ACAP-ARAP_30.05.2022_00h00	0.0001	0.0012	0	0	[7, 8, 9, 10, 11]	Group09	25	3	[HA11, HA5, HA8]
N.B.	GO:0051453	regulation of intracellular pH	GO_BiologicalProcess-Custom-GOA-ACAP-ARAP_30.05.2022_00h00	0.0008	0.016	0	0	[8, 10]	Group09	10.34	3	[HA11, HA5, HA8]
N.B.	GO:0005249	voltage-gated potassium channel activity	GO_BiologicalProcess-Custom-GOA-ACAP-ARAP_30.05.2022_00h00	0.013	0.0389	0	0	[7, 8, 9, 10, 11, 12]	Group09	7.41	2	[CNGC1, CNGC15]
